# Temporal regulation of TRP channels during partial sciatic nerve ligation is modulated by PLC□ in male mice

**DOI:** 10.64898/2026.03.02.709140

**Authors:** Beatriz C. de Moraes, Alexandre M. do Nascimento, Elaine F. Toniolo, Ana M. Rodrigues, Carolina P. Goes, Camila S. Dale, Deborah Schechtman

## Abstract

Neuropathic pain is a debilitating condition afflicting millions worldwide, still lacking a proper and effective treatment. Understanding the underlying mechanisms that lead to neuropathic pain may lead to the discovery of new targets. Previously, we found that PLC□ is a key player in mechanical hypersensitivity triggered by either capsaicin or complete Freund’s adjuvant induced inflammation. Here, we investigated the role of PLCγ in neuropathic pain using a partial sciatic nerve ligation (PSNL) injury model in male mice and a peptide inhibitor of PLCγ activation (TAT-pQYP) injected at different time points after injury. Mechanical hypersensitivity was reversed by TAT-pQYP at 7, 14, and 28 days post-injury (dpi). Furthermore, both TAT-pQYP and the TRPA1 inhibitor HC-030031, but not the TRPV1 inhibitor capsazepine, were able to reverse mechanical hypersensitivity at 14 dpi. In contrast, all three treatments significantly improved the mechanical threshold at 28 dpi. After a challenge with TRPV1 agonist capsaicin at 14 dpi, TAT-pQYP treated animals exhibited increased sensitivity. We also found decreased TRPV1 mRNA levels in the DRG of PSNL animals at 14 dpi that returned to baseline at 28 dpi. TAT-pQYP treatment normalized TRPV1 expression to sham levels at 14 days. Conversely, TRPA1 mRNA expression increased at 14 days and returned to baseline at 28 days, while TAT-pQYP reduced TRPA1 expression at 14 days. At this same time point, injection of a pan-PLC (U73122), or Trk (GNF-5837) inhibitor reduced mechanical hypersensitivity and decreased *Trpa1* expression, whereas only PLC□ inhibition by TAT-pQYP or Trk inhibition restored *Trpv1* levels to Sham values. These findings indicate that PLCγ, and Trk signaling are important for expression of *Trpa1* and activity of *Trpv1*. Taken together, our results show that dynamic changes in *Trpv1* expression in the PSNL model account for differential sensitivity to TRPV1 inhibition and suggest that clinically relevant pharmacological inhibitors targeting ion channels may vary in efficacy depending on the temporal regulation of expression during neuropathic pain development. Finally, we show that TAT-pQYP is able to reverse mechanical hypersensitivity arising from neuropathic pain, adding evidence that PLCγ is a promising target to be explored for neuropathic pain management.

**Significance statement:** We show that the efficacy of inhibiting TRPV1 or TRPA1 on neuropathic pain in a partial sciatic nerve ligation model and that pain mitigation depends on the dynamic changes of channel expression post-injury, in the dorsal root ganglion, emphasizing that temporal regulation of drug targets should be taken into account when choosing therapeutic strategies for pain treatment. Notably, we identify PLCγ as a promising therapeutic target, as its inhibition with TAT-pQYP reverses mechanical hypersensitivity during different stages of injury progression by modulating expression and activity of TRP channels.
