## Supplemental Data File S1 for "Temporal regulation of TRP channels during partial sciatic nerve ligation is modulated by PLC□ in male mice"

### Sheet: Summary
Figure	Method	Sample (N)	Statistical test	Degrees of freedom	Multiple comparisons test
1B	von Frey (up-down)	7d:Veh = 6	Ordinary one-way ANOVA	F (11, 86) = 6,161	Šídák's
		7d:TAT-pQYP = 7
		14d:Veh = 13
		14d:TAT-pQYP = 13
		28d:Veh = 5
		28d:TAT-pQYP = 5
1C	von Frey (up-down)	Sham+TAT-pQYP = 6	Ordinary two-way ANOVA	F (1, 34) = 5,752	Fisher's
		PSNL+TAT-pQYP = 13
1D	RT-qPCR	7d:Sham+Veh = 4	Ordinary one-way ANOVA	F (2, 17) = 0,6865	Šídák's
		7d:PSNL +Veh = 4
		7d:PSNL+TAT-pQYP = 4
		14d:Sham+Veh = 8		F (2, 28) = 5,727
		14d:PSNL +Veh = 6
		14d:PSNL+TAT-pQYP = 5
		28d:Sham+Veh = 5		F (2, 12) = 0,6741
		28d:PSNL +Veh = 4
		28d:PSNL+TAT-pQYP = 4
2A	von Frey (0.07 g)	Veh+Veh = 6	Ordinary one-way ANOVA	F (4, 30) = 9,375	Tukey's
		Veh+CPZ+HC-030031-030031 = 6
		Veh+CPZ = 8
		Veh+HC-030031-030031 = 8
		TAT-pQYP+Veh = 7
2B	von Frey (0.07 g)	Veh+Veh = 4	Ordinary one-way ANOVA	F (4, 20) = 8,654	Tukey's
		Veh+CPZ+HC-030031-030031 = 5
		Veh+CPZ = 6
		Veh+HC-030031-030031 = 5
		TAT-pQYP+Veh = 5
3A	Capsaicin test	PSNL+DMSO = 10	Ordinary one-way ANOVA	F (3, 35) = 6,401	Tukey's
		PSNL+TAT-pQYP = 10
		PSNL+H2O = 10
		PSNL+CPZ = 9
3B	Capsaicin test	PSNL+TAT-pQYP+DMSO = 6	Unpaired t-test	t (3.05) = 9; p = 0.013798	N/A
		PSNL+TAT-pQYP+CPZ = 5
3C	Capsaicin test	Sham+DMSO = 5	Ordinary one-way ANOVA	F (2, 12) = 5,222	Tukey's
		Sham+TAT-pQYP = 5
		Sham+CPZ = 5
3D	RT-qPCR	Sham+Veh = 7	Ordinary one-way ANOVA	F (2, 17) = 0,6865	Tukey's
		PSNL+Veh = 6
		PSNL+TAT-pQYP = 7
3E	RT-qPCR	Sham+Veh = 12	Ordinary one-way ANOVA	F (2, 28) = 5,727	Tukey's
		PSNL+Veh = 10
		PSNL+TAT-pQYP = 9
3F	RT-qPCR	Sham+Veh = 5	Ordinary one-way ANOVA	F (2, 12) = 0,6741	Tukey's
		PSNL+Veh = 5
		PSNL+TAT-pQYP = 5
3G	RT-qPCR	Sham+Veh = 5	Ordinary one-way ANOVA	F (2, 14) = 4,010	Tukey's
		PSNL+Veh = 6
		PSNL+TAT-pQYP = 6
3H	RT-qPCR	Sham+Veh = 10	Ordinary one-way ANOVA	F (2, 27) = 8,059	Tukey's
		PSNL+Veh = 9
		PSNL+TAT-pQYP = 11
3I	RT-qPCR	Sham+Veh = 5	Ordinary one-way ANOVA	F (2, 12) = 4,003	Tukey's
		PSNL+Veh = 5
		PSNL+TAT-pQYP = 5
4A	von Frey (up-down)	Sham+Veh = 4	Ordinary two-way ANOVA	F (5, 34) = 13,68	Šídák's
		PSNL+Veh = 5
		PSNL+TAT-pQYP = 6
		PSNL+LY294002 = 11
		PSNL+U-73122 = 7
		PSNL+GNF-5837 = 7
4B	RT-qPCR	Sham+Veh = 10	Ordinary one-way ANOVA	F (5, 41) = 11,20	Tukey's
		PSNL+Veh = 7
		PSNL+TAT-pQYP = 11
		PSNL+LY294002 = 11
		PSNL+U-73122 = 4
		PSNL+GNF-5837 = 4
4C	RT-qPCR	Sham+Veh = 10	Ordinary one-way ANOVA	F (5, 40) = 10,26	Tukey's
		PSNL+Veh = 10
		PSNL+TAT-pQYP = 8
		PSNL+LY294002 = 10
		PSNL+U-73122 = 4
		PSNL+GNF-5837 = 4

### Sheet: Multiple Comparisons
1B
Šídák's multiple comparisons test	Mean Difference	95,00% Confidence Interval of difference	Summary	Adjusted P Value
7d:Pre:PSNL+Veh vs. 7d:Post:PSNL+Veh	0.05931	-0,3624 to 0,4811	ns	0.999974
7d:Pre:PSNL+TAT-pQYP vs. 7d:Post:PSNL+TAT-pQYP	-0.5086	-0,8991 to -0,1181	*	0.003467
14d:Pre:PSNL+Veh vs. 14d:Post:PSNL+Veh	0.03652	-0,2500 to 0,3230	ns	0.999989
14d:Pre:PSNL+TAT-pQYP vs. 14d:Post:PSNL+TAT-pQYP	-0.4513	-0,7378 to -0,1648	*	0.000215
28d:Pre:PSNL+Veh vs. 28d:Post:PSNL+Veh	0.197	-0,2650 to 0,6590	ns	0.904625
28d:Pre:PSNL+TAT-pQYP vs. 28d:Post:PSNL+TAT-pQYP	-0.6473	-1,109 to -0,1853	*	0.001315
7d:Post:PSNL+Veh vs. 7d:Post:PSNL+TAT-pQYP	-0.4526	-0,8590 to -0,04619	*	0.019487
14d:Post:PSNL+Veh vs. 14d:Post:PSNL+TAT-pQYP	-0.4393	-0,7258 to -0,1528	*	0.000336
28d:Post:PSNL+Veh vs. 28d:Post:PSNL+TAT-pQYP	-0.6514	-1,113 to -0,1894	*	0.001204
1C
Uncorrected Fisher's LSD	Predicted LS Mean Difference	95,00% Confidence Interval of difference	Summary	Individual P Value
14d:Sham+TAT-pQYP vs. PSNL+TAT-pQYP	0.661	0,3861 to 0,9359	*	2.4e-05
3h:Sham+TAT-pQYP vs. PSNL+TAT-pQYP	0.2022	-0,07268 to 0,4771	ns	0.144149
14d vs. 3h:Sham+TAT-pQYP	0.007526	-0,3141 to 0,3291	ns	0.962344
14d vs. 3h:PSNL+TAT-pQYP	-0.4513	-0,6698 to -0,2328	*	0.000183
1D
Šídák's multiple comparisons test	Mean Difference	95,00% Confidence Interval of difference	Summary	Adjusted P Value
7d:Sham+Veh vs. 7d:PSNL+Veh	-18.84	-28,25 to -9,427	*	9e-06
7d:PSNL+Veh vs. 7d:PSNL+TAT-pQYP	2.128	-7,285 to 11,54	ns	0.998361
7d:Sham+Veh vs. 7d:PSNL+TAT-pQYP	-16.71	-26,12 to -7,299	*	7.2e-05
14d:Sham+Veh vs. 14d:PSNL+Veh	-7.101	-14,29 to 0,08819	ns	0.054755
14d:Sham+Veh vs. 14d:PSNL+TAT-pQYP	-13.22	-20,81 to -5,628	*	9.7e-05
14d:PSNL+Veh vs. 14d:PSNL+TAT-pQYP	-6.116	-14,18 to 1,945	ns	0.252675
28d:Sham+Veh vs. 28d:PSNL+Veh	-9.924	-18,85 to -0,9938	*	0.021293
28d:Sham+Veh vs. 28d:PSNL+TAT-pQYP	-10.85	-19,78 to -1,919	*	0.009253
28d:PSNL+Veh vs. 28d:PSNL+TAT-pQYP	-0.9249	-10,34 to 8,488	ns	0.999998
2A
Tukey's multiple comparisons test	Mean Difference	95,00% Confidence Interval of difference	Summary	Adjusted P Value
Veh+Veh vs. Veh+CPZ+HC-030031	41.67	11,91 to 71,43	*	0.002773
Veh+Veh vs. Veh+CPZ	2.083	-25,75 to 29,92	ns	0.999477
Veh+Veh vs. Veh+HC-030031	35.42	7,578 to 63,25	*	0.007338
Veh+Veh vs. TAT-pQYP+Veh	39.29	10,61 to 67,96	*	0.003499
Veh+CPZ+HC-030031 vs. Veh+CPZ	-39.58	-67,42 to -11,75	*	0.002341
Veh+CPZ+HC-030031 vs. Veh+HC-030031	-6.25	-34,09 to 21,59	ns	0.965077
Veh+CPZ+HC-030031 vs. TAT-pQYP+Veh	-2.381	-31,06 to 26,30	ns	0.999212
Veh+CPZ vs. Veh+HC-030031	33.33	7,560 to 59,11	*	0.006264
Veh+CPZ vs. TAT-pQYP+Veh	37.2	10,52 to 63,88	*	0.002895
Veh+HC-030031 vs. TAT-pQYP+Veh	3.869	-22,81 to 30,55	ns	0.993101
2B
Tukey's multiple comparisons test	Mean Difference	95,00% Confidence Interval of difference	Summary	Adjusted P Value
Veh+Veh vs. Veh+CPZ+HC-030031	34.17	7,004 to 61,33	*	0.009543
Veh+Veh vs. Veh+CPZ	40.28	14,14 to 66,41	*	0.001418
Veh+Veh vs. Veh+HC-030031	50.83	23,67 to 78,00	*	0.000155
Veh+Veh vs. TAT-pQYP+Veh	37.5	10,34 to 64,66	*	0.004195
Veh+CPZ+HC-030031 vs. Veh+CPZ	6.111	-18,41 to 30,63	ns	0.942854
Veh+CPZ+HC-030031 vs. Veh+HC-030031	16.67	-8,942 to 42,28	ns	0.326039
Veh+CPZ+HC-030031 vs. TAT-pQYP+Veh	3.333	-22,28 to 28,94	ns	0.994727
Veh+CPZ vs. Veh+HC-030031	10.56	-13,96 to 35,07	ns	0.701098
Veh+CPZ vs. TAT-pQYP+Veh	-2.778	-27,30 to 21,74	ns	0.996912
Veh+HC-030031 vs. TAT-pQYP+Veh	-13.33	-38,94 to 12,28	ns	0.539274
3A
Tukey's multiple comparisons test	Mean Difference	95,00% Confidence Interval of difference	Summary	Adjusted P Value
PSNL + DMSO vs. PSNL + TAT -pQYP	-23	-40,25 to -5,747	*	0.005222
PSNL + DMSO vs. PSNL + H2O	-2.7	-19,95 to 14,55	ns	0.974335
PSNL + DMSO vs. PSNL + CPZ	1.967	-15,76 to 19,69	ns	0.990524
PSNL + TAT -pQYP vs. PSNL + H2O	20.3	3,047 to 37,55	*	0.015822
PSNL + TAT -pQYP vs. PSNL + CPZ	24.97	7,241 to 42,69	*	0.002991
PSNL + H2O vs. PSNL + CPZ	4.667	-13,06 to 22,39	ns	0.892455
3C
Tukey's multiple comparisons test	Mean Difference	95,00% Confidence Interval of difference	Summary	Adjusted P Value
Sham + DMSO vs. Sham + TAT-pQYP	15.2	-7,465 to 37,86	ns	0.214566
Sham + DMSO vs. Sham + CPZ	27.4	4,735 to 50,06	*	0.018508
Sham + TAT-pQYP vs. Sham + CPZ	12.2	-10,46 to 34,86	ns	0.354442
3D
Tukey's multiple comparisons test	Mean Difference	95,00% Confidence Interval of difference	Summary	Adjusted P Value
7d:Sham+Veh vs. 7d:PSNL+Veh	-0.3252	-1,038 to 0,3874	ns	0.485775
7d:Sham+Veh vs. 7d:PSNL+TAT-pQYP	-0.1608	-0,8455 to 0,5238	ns	0.820597
7d:PSNL+Veh vs. 7d:PSNL+TAT-pQYP	0.1644	-0,5482 to 0,8770	ns	0.82629
3E
Tukey's multiple comparisons test	Mean Difference	95,00% Confidence Interval of difference	Summary	Adjusted P Value
14d:Sham+Veh vs. 14d:PSNL+Veh	0.8511	0,09031 to 1,612	*	0.025936
14d:Sham+Veh vs. 14d:PSNL+TAT-pQYP	-0.1664	-0,9500 to 0,6171	ns	0.859548
14d:PSNL+Veh vs. 14d:PSNL+TAT-pQYP	-1.018	-1,834 to -0,2011	*	0.012284
3F
Tukey's multiple comparisons test	Mean Difference	95,00% Confidence Interval of difference	Summary	Adjusted P Value
28d:Sham+Veh vs. 28d:PSNL+Veh	-0.2273	-1,303 to 0,8480	ns	0.841361
28d:Sham+Veh vs. 28d:PSNL+TAT-pQYP	-0.4679	-1,543 to 0,6074	ns	0.497246
28d:PSNL+Veh vs. 28d:PSNL+TAT-pQYP	-0.2406	-1,316 to 0,8347	ns	0.824336
3G
Tukey's multiple comparisons test	Mean Difference	95,00% Confidence Interval of difference	Summary	Adjusted P Value
28d:Sham+Veh vs. 28d:PSNL+Veh	-4.247	-8,935 to 0,4400	ns	0.077269
28d:Sham+Veh vs. 28d:PSNL+TAT-pQYP	0.1137	-4,574 to 4,801	ns	0.997696
28d:PSNL+Veh vs. 28d:PSNL+TAT-pQYP	4.361	-0,3264 to 9,048	ns	0.069126
3H
Tukey's multiple comparisons test	Mean Difference	95,00% Confidence Interval of difference	Summary	Adjusted P Value
7d:Sham+Veh vs. 7d:PSNL+Veh	-0.729	-1,500 to 0,04239	ns	0.065103
7d:Sham+Veh vs. 7d:PSNL+TAT-pQYP	-0.05699	-0,8284 to 0,7144	ns	0.979625
7d:PSNL+Veh vs. 7d:PSNL+TAT-pQYP	0.672	-0,06349 to 1,407	ns	0.075516
3I
Tukey's multiple comparisons test	Mean Difference	95,00% Confidence Interval of difference	Summary	Adjusted P Value
14d:Sham+Veh vs. 14d:PSNL+Veh	-20.85	-35,87 to -5,822	*	0.005237
14d:Sham+Veh vs. 14d:PSNL+TAT-pQYP	0.4657	-13,82 to 14,75	ns	0.996405
14d:PSNL+Veh vs. 14d:PSNL+TAT-pQYP	21.31	6,615 to 36,01	*	0.003541
4A
Šídák's multiple comparisons test	Predicted LS Mean Difference	95,00% Confidence Interval of difference	Summary	Adjusted P Value
Sham+Veh	0.1236	-0,3040 to 0,5512	ns	0.963946
PSNL+Veh	0.1615	-0,2210 to 0,5440	ns	0.816917
PSNL+TAT-pQYP	-1.049	-1,398 to -0,6998	*	<0,000001
PSNL+U73122	-0.6632	-0,9864 to -0,3399	*	1.2e-05
PSNL+GNF-5837	-0.8074	-1,131 to -0,4842	*	<0,000001
PSNL+LY294002	-0.5917	-0,8496 to -0,3339	*	2e-06
4B
Tukey's multiple comparisons test	Mean Difference	95,00% Confidence Interval of difference	Summary	Adjusted P Value
Sham+Veh vs. PSNL+Veh	-27.45	-41,08 to -13,82	*	6e-06
Sham+Veh vs. PSNL+TAT-pQYP	0.4657	-11,62 to 12,55	ns	0.999997
Sham+Veh vs. PSNL+LY294002	-0.3035	-12,39 to 11,78	ns	>0,999999
Sham+Veh vs. PSNL+U73122	3.251	-13,11 to 19,61	ns	0.990896
Sham+Veh vs. PSNL+GNF-5837	3.394	-12,97 to 19,76	ns	0.988924
PSNL+Veh vs. PSNL+TAT-pQYP	27.92	14,55 to 41,29	*	3e-06
PSNL+Veh vs. PSNL+LY294002	27.15	13,78 to 40,52	*	5e-06
PSNL+Veh vs. PSNL+U73122	30.7	13,37 to 48,04	*	6.1e-05
PSNL+Veh vs. PSNL+GNF-5837	30.85	13,51 to 48,18	*	5.6e-05
PSNL+TAT-pQYP vs. PSNL+LY294002	-0.7692	-12,56 to 11,02	ns	0.999958
PSNL+TAT-pQYP vs. PSNL+U73122	2.785	-13,36 to 18,93	ns	0.995271
PSNL+TAT-pQYP vs. PSNL+GNF-5837	2.928	-13,22 to 19,08	ns	0.994029
PSNL+LY294002 vs. PSNL+U73122	3.555	-12,59 to 19,70	ns	0.985519
PSNL+LY294002 vs. PSNL+GNF-5837	3.697	-12,45 to 19,85	ns	0.982733
PSNL+U73122 vs. PSNL+GNF-5837	0.1429	-19,42 to 19,70	ns	>0,999999
4C
Tukey's multiple comparisons test	Mean Difference	95,00% Confidence Interval of difference	Summary	Adjusted P Value
Sham+Veh vs. PSNL+Veh	1.064	0,08255 to 2,045	*	0.02683
Sham+Veh vs. PSNL+TAT-pQYP	-0.1724	-1,213 to 0,8684	ns	0.99606
Sham+Veh vs. PSNL+LY294002	1.101	0,1193 to 2,082	*	0.020084
Sham+Veh vs. PSNL+U73122	0.604	-0,6941 to 1,902	ns	0.731282
Sham+Veh vs. PSNL+GNF-5837	-1.466	-2,764 to -0,1682	*	0.018871
PSNL+Veh vs. PSNL+TAT-pQYP	-1.236	-2,277 to -0,1954	*	0.011857
PSNL+Veh vs. PSNL+LY294002	0.03679	-0,9444 to 1,018	ns	0.999997
PSNL+Veh vs. PSNL+U73122	-0.4598	-1,758 to 0,8382	ns	0.894105
PSNL+Veh vs. PSNL+GNF-5837	-2.53	-3,828 to -1,232	*	1.2e-05
PSNL+TAT-pQYP vs. PSNL+LY294002	1.273	0,2322 to 2,314	*	0.008876
PSNL+TAT-pQYP vs. PSNL+U73122	0.7763	-0,5672 to 2,120	ns	0.521534
PSNL+TAT-pQYP vs. PSNL+GNF-5837	-1.294	-2,637 to 0,04974	ns	0.064899
PSNL+LY294002 vs. PSNL+U73122	-0.4966	-1,795 to 0,8014	ns	0.859556
PSNL+LY294002 vs. PSNL+GNF-5837	-2.567	-3,865 to -1,269	*	9e-06
PSNL+U73122 vs. PSNL+GNF-5837	-2.07	-3,622 to -0,5187	*	0.00346
